# Targeted proteomics of postmortem human brain reveals neurobiologic heterogeneity in Alzheimer’s disease using NULISA technology

**DOI:** 10.64898/2026.07.01.735558

**Authors:** Sara Rose Dunlop, Sarah J. Lincoln, Zhongwei Peng, Neill R. Graff-Radford, Christian Lachner, Gregory S. Day, Jessica F. Tranovich, R. Ross Reichard, Dennis W. Dickson, Ronald C. Petersen, Bradley F. Boeve, Aivi Nguyen, Lea. T. Grinberg, Jonathan Graff-Radford, Alicia Algeciras-Schimnich, Melissa E. Murray

**Affiliations:** Department of Neuroscience, Mayo Clinic Jacksonville, Florida USA; Department of Quantitative Health Sciences, Mayo Clinic Jacksonville, Florida USA; Department of Neurology, Mayo Clinic Jacksonville, Florida USA; Department of Laboratory Medicine and Pathology, Mayo Clinic Rochester, Minnesota USA; Department of Neurology, Mayo Clinic Rochester, Minnesota USA; Department of Laboratory Medicine and Pathology, Mayo Clinic Jacksonville, Florida USA

**Keywords:** NULISA, proteomics, Alzheimer’s disease, young-onset, postmortem brain, tau, heterogeneity

## Abstract

**Background:** Alzheimer’s disease (AD) is clinicopathologically heterogeneous. A proportion of patients living with AD present clinically at a younger onset of cognitive symptoms before 65 years old and/or non-amnestic clinical syndromes. Neuropathologically, corticolimbic distribution of neurofibrillary tangle pathology occurs on a continuum with some cases having greater cortical tau pathology relative to limbic regions and others with relatively restricted accumulation in limbic structures. These patterns of corticolimbic tangle distribution are associated with clinical presentation and age at onset. This study sought to examine protein expression differences across the spectrum of clinicopathologic heterogeneity using the NULISA targeted proteomics platform.

**Methods:** A series of thirteen neuropathologically diagnosed AD cases from Mayo Clinic prospectively followed research studies were selected to reflect heterogeneity of clinical syndromes and corticolimbic distribution of tangle pathology. Frozen postmortem brain tissue samples were isolated from inferior parietal cortex and homogenized in RIPA buffer for analysis using Alamar Biosciences’ NULISA CNS disease 120 panel. Applying a conservative detection threshold of 75% level of detection for the novel application of NULISA in human brain, we evaluated levels of 69 of 129 protein targets across samples. We examined associations between age at onset cognitive symptoms and corticolimbic distribution of tangles (CLix) separately with individual protein targets using linear regression analysis.

**Results:** AD cases with a younger age at onset had higher measured levels of ubiquitin, while older age was associated with higher levels of total tau, CRH, and NPTX2. Investigations of corticolimbic heterogeneity revealed AD cases with lower CLix score (i.e., cortical predominant distribution of tau) had higher measured p-tau181, p-tau231, ubiquitin, and p62. AD cases with higher CLix (i.e., relative cortical sparing) had higher levels of total tau, CRH, NPTX2, MDH1, and HBA1. Brain-derived total tau consistently showed a stronger association in both models.

**Conclusion:** This work demonstrates the utility of postmortem proteomics for investigating biomarkers associated with AD clinicopathologic heterogeneity. We observed proteomic differences in synapse integrity, tau post-translational modification, and ubiquitination associated with age at symptomatic onset and corticolimbic distribution of tangle pathology.
