## Supplemental Tables for "Targeted proteomics of postmortem human brain reveals neurobiologic heterogeneity in Alzheimer’s disease using NULISA technology"

### Sheet: S1 - NULISAseq protein targets
NULISAseq CNS disease Panel
Protein Target	Target Group	Name	Function	Detected in human brain homogenate
ACHE	Amyloid & Tau Pathology	acetylcholinesterase	Breaks down acetylcholine at synapses; key for cholinergic signaling	low
AGRN	Synuclein & Synaptic	agrin	Organizes synapses and extracellular matrix, especially at neuromuscular junctions	low
ANXA5	Neurodegeneration	anexin 5	Calcium-dependent phospholipid-binding protein involved in membrane biology and apoptosis	yes
APOE	Amyloid & Tau Pathology	APO lipoprotein E	Lipid transport and cholesterol redistribution in the brain and periphery	no
APOE4	Amyloid & Tau Pathology	APO lipoprotein E Ɛ 4	APOE variant associated with altered lipid handling and Alzheimer’s risk	*yes
ARSA	Synuclein & Synaptic	arylsulfatase-A	Lysosomal enzyme that degrades sulfatides	yes
Aβ38	Amyloid & Tau Pathology	amyloid β 38	APP cleavage product; one amyloid-beta species	*yes
Aβ40	Amyloid & Tau Pathology	amyloid β 40	Most abundant amyloid-beta species	yes
Aβ42	Amyloid & Tau Pathology	amyloid β 42	More aggregation-prone amyloid-beta species	*yes
BACE1	Amyloid & Tau Pathology	β site APP cleaving enzyme-1	Cleaves APP to generate amyloid-beta peptides	low
BASP1	Amyloid & Tau Pathology	brain abundant membrane attached signal protein-1	Neurite growth and membrane-associated signaling	low
BD-t-tau (MAPT)	Amyloid & Tau Pathology	Brain derived total tau	brain derived total tau	yes
BDNF	Synuclein & Synaptic	brain derived neurotrophic factor	Supports neuron survival, growth, and synaptic plasticity	low
BD-pTau-181	Amyloid & Tau Pathology	brain derived phosphorylated tau 181	Brain-derived phospho-tau 181	yes
BD-pTau-217	Amyloid & Tau Pathology	brain derived phosphorylated tau 217	Brain-derived phospho-tau 217	yes
BD-pTau-231	Amyloid & Tau Pathology	brain derived phosphorylated tau 231	Brain-derived phospho-tau 231	yes
CALB2	Neurodegeneration	calbindin-2	Calcium-binding protein that buffers intracellular calcium	yes
CCL11	Inflammation	c-c motif chemokine ligand 11	Eosinophil chemoattractant; inflammatory signaling	low
CCL13	Inflammation	c-c motif chemokine ligand 13	Chemokine involved in leukocyte recruitment	low
CCL17	Inflammation	c-c motif chemokine ligand 17	T-cell and immune-cell chemotaxis	low
CCL2	Inflammation	c-c motif chemokine ligand 2	Monocyte recruitment and inflammation	low
CCL22	Inflammation	C-C motif chemokine ligand 22	T-cell chemotaxis, especially regulatory T cells	low
CCL26	Inflammation	C-C motif chemokine ligand 26	Eosinophil chemotaxis and allergic inflammation	low
CCL3	Inflammation	C-C motif chemokine ligand 3	Inflammatory leukocyte recruitment	*yes
CCL4	Inflammation	C-C motif chemokine ligand 4	Immune-cell recruitment and activation	low
CD40LG	Inflammation	CD40 ligand	Activates immune responses through CD40 on B cells and antigen-presenting cells	*yes
CD63	Amyloid & Tau Pathology	CD63 antigen	Tetraspanin involved in exosomes, trafficking, and cell activation	yes
CHI3L1	Inflammation	Chitinase-3-like protein 1 aka YKL-40	Inflammation, tissue remodeling, and glial activation	yes
CHIT1	Inflammation	Chitotriosidase	Chitinase-related enzyme often linked to macrophage activation	low
CNTN2	Neurodegeneration	Contactin-2	Neuronal cell adhesion and axon organization	yes
CRH	Inflammation	Corticotropin-releasing hormone	Regulates stress-axis signaling	yes
CRP	Inflammation	C-reactive protein	Acute-phase inflammatory protein	no
CSF2	Inflammation	Granulocyte-macrophage colony-stimulating factor	Promotes myeloid cell growth and activation	low
CST3	Amyloid & Tau Pathology	Cystatin C	Protease inhibitor; also a kidney and CNS biomarker	*yes
CX3CL1	Inflammation	Fractalkine	Neuronal-immune signaling and leukocyte adhesion	yes
CXCL1	Inflammation	C-X-C motif chemokine ligand 1	Neutrophil recruitment	low
CXCL10	Inflammation	C-X-C motif chemokine ligand 10	Interferon-inducible immune chemokine	low
CXCL8	Inflammation	Interleukin-8	Neutrophil chemotaxis and inflammatory signaling	low
DDC	Synuclein & Synaptic	Dopa decarboxylase	Converts L-DOPA to dopamine and 5-HTP to serotonin	low
ENO2	Neurodegeneration	Neuron-specific enolase	Glycolytic enzyme; neuronal injury marker	yes
FABP3	Synuclein & Synaptic	Fatty acid-binding protein 3	Binds and transports fatty acids; injury-associated biomarker	yes
FCN2	Inflammation	Ficolin-2	Innate immune pattern-recognition protein	low
FGF2	Neurodegeneration	Fibroblast growth factor 2	Growth, angiogenesis, and repair signaling	yes
FLT1	Vascular and Metabolism	Fms-related tyrosine kinase 1 (VEGFR1)	VEGF receptor involved in angiogenesis	yes
FOLR1	Synuclein & Synaptic	Folate receptor alpha	Folate uptake and transport	low
GDF15	Inflammation	Growth differentiation factor 15	Stress-response cytokine-like factor	low
GDI1	Neurodegeneration	GDP dissociation inhibitor 1	Regulates Rab GTPases and vesicle trafficking	yes
GDNF	Neurodegeneration	Glial cell line-derived neurotrophic factor	Supports survival of dopaminergic and other neurons	low
GFAP	Inflammation	Glial fibrillary acidic protein	Astrocyte structural protein; CNS injury marker	yes
GOT1	Neurodegeneration	Glutamic-oxaloacetic transaminase 1	Amino-acid metabolism and transamination	yes
HBA1	Vascular and Metabolism	Hemoglobin subunit alpha 1	Oxygen transport	yes
HTT	Synuclein & Synaptic	Huntingtin	Vesicle transport, transcriptional regulation, neuronal function	yes
ICAM1	Inflammation	Intercellular adhesion molecule 1	Leukocyte adhesion and endothelial activation	*yes
IFNG	Inflammation	Interferon gamma	Type 1 immune activation and antiviral response	low
IGF1R	Inflammation	Insulin-like growth factor 1 receptor	Growth and survival receptor tyrosine kinase	*yes
IGFBP7	Amyloid & Tau Pathology	Insulin-like growth factor-binding protein 7	Modulates IGF signaling; vascular and senescence-related roles	low
IL10	Inflammation	Interleukin-10	Anti-inflammatory cytokine	low
IL12p70	Inflammation	Interleukin-12 heterodimer	Promotes Th1 immune responses	low
IL13	Inflammation	Interleukin-13	Type 2 immune and allergic responses	low
IL15	Inflammation	Interleukin-15	T-cell and NK-cell survival and activation	yes
IL16	Inflammation	Interleukin-16	Chemoattractant cytokine for CD4+ cells	yes
IL17A	Inflammation	Interleukin-17A	Pro-inflammatory cytokine	yes
IL18	Inflammation	Interleukin-18	Promotes IFN-gamma production and inflammation	yes
IL1B	Inflammation	Interleukin-1 beta	Major pro-inflammatory cytokine	low
IL2	Inflammation	Interleukin-2	T-cell growth and immune regulation	low
IL33	Inflammation	Interleukin-33	Alarmin cytokine linked to type 2 inflammation	*yes
IL4	Inflammation	Interleukin-4	Th2 differentiation and antibody class switching	low
IL5	Inflammation	Interleukin-5	Eosinophil growth and activation	low
IL6	Inflammation	Interleukin-6	Acute-phase and inflammatory cytokine	low
IL6R	Synuclein & Synaptic	Interleukin-6 receptor	Receptor mediating IL-6 signaling	low
IL7	Inflammation	Interleukin-7	Lymphocyte development and survival	yes
IL9	Inflammation	Interleukin-9	Immune regulation, especially T-cell and mast-cell biology	low
KDR	Vascular and Metabolism	Kinase insert domain receptor aka VEGFR2	Major VEGF signaling receptor for angiogenesis	low
KLK6	Amyloid & Tau Pathology	Kallikrein-related peptidase 6	Serine protease implicated in neural and inflammatory processes	yes
MDH1	Synuclein & Synaptic	malate dehydrogenase-1	Enzyme involved in malate-aspartate shuttle. Essential for energy metabolism.	yes
MME	Vascular and Metabolism	Membrane metalloendopeptidase aka neprilysin	Degrades peptides including amyloid-beta	*yes
MSLN	Neurodegeneration	Mesothelin	Cell-surface glycoprotein; tumor-associated antigen	low
NEFH	Neurodegeneration	Neurofilament heavy chain	Axonal structural protein; neurodegeneration marker	yes
NEFL	Neurodegeneration	Neurofilament light chain	Axonal injury marker	yes
NGF	Synuclein & Synaptic	Nerve growth factor	Neuron survival, differentiation, and maintenance	yes
NPTX1	Neurodegeneration	Neuronal pentraxin-1	Synaptic remodeling and plasticity	yes
NPTX2	Neurodegeneration	Neuronal pentraxin-2	Excitatory synapse stabilization and plasticity	yes
NPTXR	Neurodegeneration	Neuronal pentraxin receptor	Synaptic function and remodeling	yes
NPY	Neurodegeneration	Neuropeptide Y	Appetite, stress, and neuroendocrine signaling	yes
NRGN	Neurodegeneration	Neurogranin	Postsynaptic calcium/calmodulin signaling; synaptic plasticity	yes
Oligo-SNCA	Synuclein & Synaptic	Oligomeric alpha-synuclein	Aggregated synuclein species	yes
PARK7	Synuclein & Synaptic	Protein deglycase DJ-1	Oxidative stress defense and neuronal protection	yes
PDGFRB	Vascular and Metabolism	Platelet-derived growth factor receptor beta	Pericyte/vascular signaling and blood-brain barrier integrity	*yes
PDLIM5	Neurodegeneration	PDZ and LIM domain protein 5	Cytoskeletal and signaling scaffold	yes
PGF	Vascular and Metabolism	Placental growth factor	Angiogenesis and vascular remodeling	low
PGK1	Vascular and Metabolism	Phosphoglycerate kinase 1	Glycolytic enzyme	yes
POSTN	Vascular and Metabolism	Periostin	Extracellular matrix remodeling and fibrosis	*yes
PRDX6	Inflammation	Peroxiredoxin 6	Antioxidant enzyme and membrane repair	yes
PSEN1	Amyloid & Tau Pathology	Presenilin-1	Core gamma-secretase component in APP processing	yes
pSNCA-129	Synuclein & Synaptic	Phospho-alpha-synuclein Ser129	Phospho-alpha-synuclein Ser129	yes
pTau-181	Amyloid & Tau Pathology	Phospho-tau 181	phospho-tau 181	yes
pTau-217	Amyloid & Tau Pathology	Phospho-tau 217	phospho-tau 217	yes
pTau-231	Amyloid & Tau Pathology	Phospho-tau 231	phospho-tau 231	yes
pTDP43-409	Synuclein & Synaptic	phospho-TDP43	phospho-TDP43	low
PTN	Vascular and Metabolism	Pleiotrophin	Growth factor with neurite-promoting activity	low
REST	Neurodegeneration	RE1-silencing transcription factor	Regulates neuronal gene expression	yes
RUVBL2	Inflammation	RuvB-like AAA ATPase 2	Chromatin remodeling and transcriptional regulation	yes
S100A12	Inflammation	S100 calcium-binding protein A12	Inflammatory myeloid protein	yes
S100B	Inflammation	S100 calcium-binding protein B	Astrocyte-associated calcium-binding protein	yes
SAA1	Vascular and Metabolism	Serum amyloid A1	Acute-phase inflammatory protein	*yes
SFRP1	Amyloid & Tau Pathology	Secreted frizzled-related protein 1	Modulates Wnt signaling	yes
SFTPD	Inflammation	Surfactant protein D	Innate immune defense and surfactant-related function	low
SLIT2	Inflammation	Slit guidance ligand 2	Axon guidance and vascular/immune signaling	yes
SMOC1	Neurodegeneration	SPARC-related modular calcium-binding protein 1	Extracellular matrix and developmental signaling	yes
SNAP25	Neurodegeneration	Synaptosomal-associated protein 25	Synaptic vesicle fusion and neurotransmitter release	yes
SNCA	Synuclein & Synaptic	Alpha-synuclein	Presynaptic protein; aggregation marker in synucleinopathies	yes
SNCB	Synuclein & Synaptic	Beta-synuclein	Presynaptic protein related to SNCA	yes
SOD1	Synuclein & Synaptic	Superoxide dismutase 1	Detoxifies superoxide radicals	yes
SQSTM1	Neurodegeneration	Sequestosome 1 (p62)	Autophagy adaptor and signaling scaffold	yes
t-Tau (MAPT)	Amyloid & Tau Pathology	Microtubule-associated protein tau	Stabilizes microtubules; tau pathology marker	yes
TAFA5	Inflammation	Chemokine-like protein TAFA5	Neuronal signaling and modulation	yes
TARDBP	Synuclein & Synaptic	TAR DNA-binding protein 43	RNA-binding protein; ALS/FTD pathology marker	yes
TEK	Inflammation	Tyrosine kinase receptor TIE2	Angiogenesis and endothelial stability	yes
TIMP3	Inflammation	Tissue inhibitor of metalloproteinases 3	Inhibits matrix metalloproteinases; ECM regulation	low
TNF	Inflammation	Tumor necrosis factor	Pro-inflammatory cytokine	low
TREM1	Inflammation	Triggering receptor expressed on myeloid cells 1	Amplifies innate immune activation	low
TREM2	Inflammation	Triggering receptor expressed on myeloid cells 2	Microglial receptor for lipid sensing and phagocytic signaling	yes
UBB	Neurodegeneration	Ubiquitin B	Protein tagging for degradation and signaling	yes
UCHL1	Synuclein & Synaptic	Ubiquitin carboxy-terminal hydrolase L1	Neuronal ubiquitin enzyme; injury marker	yes
VCAM1	Inflammation	Vascular cell adhesion molecule 1	Endothelial adhesion molecule for leukocyte recruitment	low
VEGFA	Vascular and Metabolism	Vascular endothelial growth factor A	Potent angiogenic growth factor	low
VEGFD	Vascular and Metabolism	Vascular endothelial growth factor D	Lymphangiogenesis and vascular signaling	low
VGF	Synuclein & Synaptic	VGF nerve growth factor inducible	Neuropeptide precursor involved in synaptic and metabolic regulation	low
VSNL1	Synuclein & Synaptic	Visinin-like protein 1	Neuronal calcium sensor; brain injury marker	yes
YWHAG	Neurodegeneration	14-3-3 gamma	Signaling adaptor protein	yes
YWHAZ	Neurodegeneration	14-3-3 zeta delta	Regulator of apoptosis	yes
List of alphabetized protein targets included on Alamar NULISAseq CNS disease panel. Protein target groups classified by Alamar. Description of function generally related to protein target, may differ by context. Protein targets with detectibility labeled with asterisk represent those with a level of detection (LOD) between 50 and 75%. Abbreviations: 5-HTP= 5-hydroxytryptophan, aka= also known as…

### Sheet: S2 - NPQ all groups
	Overall		Age at Onset		Corticolimbic Tangle Distribution			\\mfad.mfroot.org\Researchfl\Neuroscience\MMurray-Group\Sara-Dunlop\!Projects\CLix-AD-Alamar\!Manuscript\Supplemental-files-v2.xlsx
Protein name	n	Median (IQR)	β (CI)	p-value	β (CI)	p-value
Amyloid & Tau
Aβ40	10	4.9 (4.7,5.2)	0.63 (-9.6,11)	0.891	-0.84 (-9.9,8.2)	0.836
BD t-tau	13	22 (22,23)	7.8 (2.5,13)	0.008	8.5 (2.4,15)	0.011
t-tau	13	23 (23,24)	6.8 (0.86,13)	0.028	7.5 (0.72,14.2)	0.033
BD-pTau-181	13	25 (22,23)	-4.5 (-11, 2.3)	0.171	-7.89 (-14.43, -1.34)	0.022
pTau-181	13	24 (23,25)	-3.9 (-11,3.1)	0.245	-7.3 (-14.1,-0.48)	0.038
BD-pTau-217	13	21 (21,22)	-2.8 (-10,4.4)	0.417	-5.6 (-13,1.6)	0.114
pTau-217	13	22 (21,22)	-1.36 (-8.7,6.0)	0.692	-3.5 (-11.6,4.5)	0.353
BD-pTau-231	13	22 (21,23)	-5.1 (-12,1.5)	0.115	-8.3 (-14.6,-2.1)	0.014
pTau-231	13	24 (23,24)	-3.9 (-11,3.0)	0.242	-6.8 (-13.8,0.31)	0.059
CD63	13	13 (13,13)	1.2 (-6.2,8.5)	0.731	2.3 (-6.0,10.)	0.559
KLK6	13	8.5 (8.3,9.2)	-0.9 (-8.3,6.4)	0.787	-0.68 (-9.0,7.7)	0.861
PSEN1	13	14 (14,14)	3.4 (-3.7,10)	0.314	5.1 (-2.5,13)	0.167
SFRP1	13	12 (11,12)	-3.1 (-10,4.0)	0.358	-2.6 (-11,5.6)	0.502
Inflammation
CHI3L1	12	6.7 (6.4,7.3)	-0.85 (-8.39, 6.69)	0.807	-5.2 (-13,2.8)	0.18
CRH	13	12 (12,13)	6.3 (0.18, 12)	0.045	8.8 (2.8,15)	0.008
CX3CL1	13	8.0 (7.5,8.3)	3.5 (-3.5, 11)	0.296	6.8 (-0.33,14)	0.06
GFAP	13	28 (27,28)	-0.34 (-7.7, 7.1)	0.921	-6.1 (-13,1.2)	0.092
IL7	13	7.8 (7.4,7.9)	2.1 (-5.2, 9.4)	0.537	-0.87 (-9.2,7.5)	0.823
IL15	13	7.9 (7.7,8.1)	6.03 (-0.20, 12)	0.057	6.5 (-0.71,14)	0.072
IL16	13	7.5 (6.4,8.4)	1.6 (-5.7, 9.0)	0.634	-2.8 (-11,5.3)	0.461
IL17A	13	9.3 (9.2,9.4)	4.4 (-2.4, 11)	0.178	2.2 (-6.0,10)	0.566
IL18	13	7.1 (6.7,7.5)	-0.77 (-8.16, 6.62)	0.823	-4.4 (-12,3.4)	0.238
PRDX6	13	13 (13,13)	-0.49 (-7.9, 6.9)	0.753	1.0 (-7.3,9.4)	0.792
RUVBL2	13	12.9 (13,13)	-1.1 (-8.4, 6.3)	0.753	-4.2 (-12,3.7)	0.27
S100A12	13	5.3 (4.8,5.5)	1.8 (-5.5, 9.1)	0.604	3.5 (-4.6,12)	0.364
S100B	13	23 (22,24)	-0.11 (-7.5, 7.3)	0.973	-1.5 (-9.8,6.8)	0.697
SLIT2	13	11 (11,12)	-2.5 (-9.7, 4.7)	0.457	-2.0 (-10,6.2)	0.599
TAFA5	13	5.4 (4.2,5.5)	1.5 (-7.6, 11)	0.72	-0.63 (-11,9.5)	0.892
TEK	13	3.4 (2.6,4.1)	1.4 (-6.8, 9.5)	0.72	-0.29 (-9.0,8.4)	0.943
TREM2	13	4.2 (4.1,6.0)	0.40 (-7.0, 7.8)	0.907	-3.6 (-12,4.4)	0.347
Neurodegeneration
ANXA5	13	14 (13,14)	0.36 (-7.0,7.8)	0.916	-0.65 (-9.0,7.7)	0.868
CALB2	13	17 (15,19)	-2.1 (-9.3,5.2)	0.547	1.23 (-7.11,9.56)	0.752
CNTN2	13	12 (12,12)	-1.5 (-8.8,5.8)	0.662	-2.12 (-10.38,6.14)	0.583
ENO2	13	12 (12,13)	-3.3 (-10,3.8)	0.325	-0.02 (-8.40,8.36)	0.996
FGF2	13	18 (18,18)	-3.8 (-11,3.2)	0.261	-3.29 (-11.38,4.79)	0.389
GDI1	13	14 (14,14)	1.1 (-6.3,8.4)	0.761	2.65 (-5.54,10.84)	0.492
GOT1	13	12 (12,12)	5.2 (-1.4,12)	0.11	6.9 (-.011,14_	0.053
NEFH	13	28 (27,28)	-3.1 (-10,4.0)	0.357	-4.94 (-12.65,2.77)	0.186
NEFL	13	9.3 (9.3,9.4)	0.22 (-7.2,7.6)	0.855	-3.51 (-11.6,4.53)	0.357
NPTX1	13	12 (12,12)	1.7 (-5.6,9.1)	0.611	5.90 (-1.51,13.3)	0.108
NPTX2	13	9.6 (9.2,9.8)	7.9 (2.7,13)	0.007	10.13 (5.14,15.13)	<0.001
NPTXR	13	11 (10,11)	4.4 (-2.5,11)	0.187	5.42 (-2.15,12.98)	0.143
NPY	13	10 (9.5,10)	-3.8 (-11,3.1)	0.253	-6.2 (-14,1.1)	0.088
NRGN	13	16 (15,16)	3.3 (-3.7,10)	0.322	5.6 (-2.0,13)	0.131
PDLIM5	13	9.3 (9.3,9.4)	3.7 (-3.3, 11)	0.268	0.71 (-7.6,9.1)	0.855
REST	13	10 (9.9,12)	3.1 (-4.1,10)	0.369	-0.72 (-9.1,7.6)	0.853
SMOC1	13	10 (9.8,10)	1.2 (-6.2,8.6)	0.729	-4.4 (-12,3.4)	0.241
SNAP25	13	17 (16,18)	3.1 (-4.1,10)	0.364	2.3 (-5.9,11)	0.552
SQSTM1	13	10 (9.6,11)	-6.1 (-12,0.13)	0.054	-7.8 (-15,-1.2)	0.024
UBB	13	12 (12,13)	-7.2 (-13,1.5)	0.018	-9.0(-15,-3.1)	0.006
YWHAG	13	13 (12,14)	-0.52 (-7.9,6.9)	0.881	-0.44 (-8.8,7.9)	0.909
YWHAZ	13	13 (12,14)	-3.4 (-10,3.7)	0.312	-5.8 (-13,1.6)	0.114
Synuclein & Synaptic
ARSA	13	8.1 (7.4,9.0)	1.6 (-5.8,8.9)	0.65	-1.82 (-10,6.5)	0.639
FABP3	13	15 (15,15)	4.2 (-2.6,11)	0.2	4.86 (-2.9,13)	0.194
HTT	13	8.2 (5.4,11)	2.3 (-5.0,9.5)	0.504	-0.45 (-8.8,7.9)	0.908
MDH1	13	15 (15,15)	5.1 (-1.5,12)	0.117	7.01 (0.05,14)	0.049
NGF	13	6.8 (6.6,6.9)	-2.1 (-9.4,5.2)	0.616	-0.48 (-8.8,7.9)	0.903
Oligo-SNCA	13	11 (10,14)	4.4 (-2.4,11)	0.18	2.87 (-5.3,11)	0.455
PARK7	13	12 (12,12)	-0.54 (-7.9,6.9)	0.876	4.59 (-3.2,12)	0.222
SNCA	13	13 (12,14)	3.2 (-4.0,10)	0.349	3.1 (-5.1,11)	0.426
pSNCA-129	13	10.7 (11,11)	4.2 (-2.7,11)	0.205	-0.40 (-8.8,8.0)	0.919
SNCB	13	20.6 (20,21)	5.3 (-1.2,12)	0.101	5.3 (-2.4,13)	0.156
SOD1	13	13.2 (13,13)	2.6 (-4.6,9.8)	0.445	4.4 (-3.5,12)	0.244
TARDBP	13	9.1 (7.2,12)	-2.2 (-9.4,5.1)	0.528	-4.9 (-13,2.9)	0.193
UCHL1	13	16.6 (15,18)	0.05 (-7.4,7.5)	0.988	-2.9 (-11,5.2)	0.45
VSNL1	13	23.1 (23,23)	2.8 (-4.3,10)	0.405	5.6 (-1.9,13)	0.127
Vascular & Metabolism
FLT1	13	14 (13,14)	-0.68 (-8.1,6.7)	0.843	-3.10 (-11,5.0)	0.419
HBA1	13	14 (13,14)	2.5 (-4.7,9.8)	0.455	9.1 (3.3,15)	0.005
PGK1	13	12 (12,13)	2.2 (-5.0,9.5)	0.511	-1.7 (-10,6.6)	0.666
Note: Protein measurements of each protein target reported in NPQ units. Only protein targets detected at level of detection at or above 75% were included in analysis and organized into manufacturer defined protein target groups. Aβ40 detected in 10/13 samples. CHI3L1 detected in 12/13 samples. β values reflect linear regression confidence interval with positive β values indicating an positive as…
